# Unique mutational changes in SARS-CoV-2 genome: A case study for the largest state of India

**DOI:** 10.1101/2020.08.24.265827

**Authors:** Priti Prasad, Shantanu Prakash, Kishan Sahu, Babita Singh, Suruchi Shukla, Hricha Mishra, Danish Nasar Khan, Om Prakash, MLB Bhatt, SK Barik, Mehar H. Asif, Samir V. Sawant, Amita Jain, Sumit Kr. Bag

## Abstract

COVID-19 is a global pandemic causing more than 8 million deaths till mid-August, 2020. In India, more than 3 million confirmed cases have been reported although with relatively low death rate of 1.8%. In this study, we sequenced 47 genomes of SARS-CoV-2 from the patients of 13 districts of Uttar Pradesh (UP), the largest state of India using third-generation sequencing technique. The phylogenetic clustering revealed that no UP sample was aligned with the previously defined USA clade, where the mortality was high. We identified 56 distinct SNP variations in the genomes of UP resulting in a unique mutation rate of 1.19% per sequence, which is greater than the value 0.88% obtained for the rest of India. The relatively less death rate in UP indicates that the mutation in the virus is deleterious. Further investigation is required with larger sample size to determine the degree of virulence vis-a-vis SNP variation.
